# Cell specialization and coordination in *Arabidopsis* leaves upon pathogenic attack revealed by scRNA-seq

**DOI:** 10.1101/2023.03.02.530814

**Authors:** Etienne Delannoy, Bastien Batardiere, Stéphanie Pateyron, Ludivine Soubigou-Taconnat, Julien Chiquet, Jean Colcombet, Julien Lang

**Affiliations:** Université Paris-Saclay, CNRS, INRAE, Université Evry, Institute of Plant Sciences Paris-Saclay (IPS2), 91190, Gif sur Yvette, France; Université Paris Cité, CNRS, INRAE, Institute of Plant Sciences Paris-Saclay (IPS2), 91190, Gif sur Yvette, France; UMR MIA Paris-Saclay, Université Paris-Saclay, AgroParisTech, INRAE, 91120 Palaiseau, France

**Keywords:** scRNA-seq, plant defense responses, plant immunity, plant susceptibility, *Arabidopsis* / *Pseudomonas* interactions, biotic stress

## Abstract

Plant defense responses involve several biological processes that allow plants to fight against pathogenic attacks. How these different processes are orchestrated within organs and depend on specific cell types is poorly known. Here, using scRNA-seq technology on three independent biological replicates, we identified 10 distinct cell populations in wild-type *Arabidopsis* leaves inoculated with the bacterial pathogen *Pseudomonas syringae* DC3000. Among those, we retrieved major cell types of the leaves (mesophyll, guard, epidermal, companion and vascular S cells) to which we could associate characteristic transcriptional reprogramming and regulators, thereby specifying different cell-type responses to the pathogen. Further analyses of transcriptional dynamics, based on inference of cell trajectories, indicated that the different cell types, in addition to their characteristic defense responses, can also share similar modules of gene reprogramming, allowing for instance vascular S cells, epidermal cells and mesophyll cells to converge towards an identical cell fate, mostly characterized by lignification and detoxification functions. Moreover, it appeared that the defense responses of these three cell types can evolve along a second separate path. As this divergence does not correspond to the differentiation between immune and susceptible cells, we speculate that this might reflect the discrimination between cell-autonomous and non-cell-autonomous responses. Altogether our data provide an upgraded framework to describe, explore and explain the specialization and the coordination of plant cell responses upon pathogenic challenge.
