## Supplementary material for "Cell specialization and coordination in *Arabidopsis* leaves upon pathogenic attack revealed by scRNA-seq": TableS1

### Sheet: Feuil1
Table S1: Number of cells and marker genes associated to each cluster.
Clusters	Number of cells	Number of marker genes
C0	1003	306
C4	788	506
C10	648	695
C11	621	225
C7	693	498
C8	690	541
C12	534	130
C1	976	840
C3	833	298
C5	729	693
C6	728	293
C13	499	692
C2	908	445
C9	656	653
C16	71	316
C15	289	344
C14	479	43
C17	61	152
